# Lions and brown bears colonized North America in multiple synchronous waves of dispersal across the Bering Land Bridge

**DOI:** 10.1101/2020.09.03.279117

**Authors:** Alexander T Salis, Sarah C E Bray, Michael S Y Lee, Holly Heiniger, Ross Barnett, James A Burns, Vladimir Doronichev, Daryl Fedje, Liubov Golovanova, C Richard Harington, Bryan Hockett, Pavel Kosintsev, Xulong Lai, Quentin Mackie, Sergei Vasiliev, Jacobo Weinstock, Nobuyuki Yamaguchi, Julie Meachen, Alan Cooper, Kieren J Mitchell

## Abstract

The Bering Land Bridge connecting North America and Eurasia was periodically exposed and inundated by oscillating sea levels during the Pleistocene glacial cycles. This land connection allowed the intermittent dispersal of animals, including humans, between Western Beringia (far north-east Asia) and Eastern Beringia (north-west North America), changing the faunal community composition of both continents. The Pleistocene glacial cycles also had profound impacts on temperature, precipitation, and vegetation, impacting faunal community structure and demography. While these paleoenvironmental impacts have been studied in many large herbivores from Beringia (*e.g*., bison, mammoths, horses), the Pleistocene population dynamics of the diverse guild of carnivorans present in the region are less well understood, due to their lower abundances. In this study, we analyze mitochondrial genome data from ancient brown bears (*Ursus arctos*; n = 103) and lions (*Panthera* spp.; n = 39), two megafaunal carnivorans that dispersed into North America during the Pleistocene. Our results reveal striking synchronicity in the population dynamics of Beringian lions and brown bears, with multiple waves of dispersal across the Bering Land Bridge coinciding with glacial periods of low sea levels, as well as synchronous local extinctions in Eastern Beringia during Marine Isotope Stage 3. The evolutionary histories of these two taxa underscore the crucial biogeographic role of the Bering Land Bridge in the distribution, turnover, and maintenance of megafaunal populations in North America.
