## Supplementary material for "Lions and brown bears colonized North America in multiple synchronous waves of dispersal across the Bering Land Bridge": Dataset S1

### Sheet: Dataset S1 Ursus
ACAD#	Genetic ID	Museum	Museum/Field Accession	Country	Site	Sample Type	Carbon Date	Reference	Calibrated_median	Calibrated_sigma	Estimated Age	Standard Deviation	Haplotype
95	Ursus arctos	Institute of Plant and Animal Ecology	IPAE 719/449	Russia	Rodnichnaya cave	Phalange	529±24	OxA-35018	537	29			3a
97	Ursus arctos	Institute of Plant and Animal Ecology	IPAE 871/1	Russia	Ukku-Tash cave	Humerus	8900 45	OxA-37456	10031	94			3a
99	Ursus arctos	Institute of Plant and Animal Ecology	IPAE 107/06	Russia	Shaitansky cave	Tooth	798±25	OxA-35019	711	19			3a
102	Ursus arctos	Institute of Plant and Animal Ecology	IPAE 621/9	Russia	Shaitansky grotto	Tooth	809±25	OxA-35017	716	22			3a
131	Ursus arctos	Zoological Museum of Moscow University	MMZ S-66359	Russia	Pechoro-Ilych Nature Reserve. Female	Bone	Historic 1953						3a
132	Ursus arctos	Zoological Museum of Moscow University	MMZ S113733	Russia	Evenkia Vanavara	Bone	Historic 1974						3a
133	Ursus arctos	Zoological Museum of Moscow University	MMZ S66362	Russia	Pechora-Ilych Nature Reserve	Bone	Historic 1947						3a
134	Ursus arctos	Zoological Museum of Moscow University	MMZ S34946	Russia	Environs Poventsa, Belomor- Baltic canal.	Bone	Historic 1934						3a
136	Ursus arctos	Zoological Museum of Moscow University	MMZ S14882	Russia	Northern Caucasus , Terskaya province (Daghestan, Stavropol, Chechnya)	Bone	Historic 1911						3a
137	Ursus arctos	Zoological Museum of Moscow University	MMZ S22359	Russia	Caucasian Biosphere Nature Reserve, Pshekshi Mt., Kisha	Bone	Historic 1933						3a
138	Ursus arctos	Zoological Museum of Moscow University	MMZ S34969	Russia	Krasnoyarsk region, Mana river, Taiga forests	Bone	Historic 1911						3b
139	Ursus arctos	Zoological Museum of Moscow University	MMZ S60149	Russia	Kuril Isles	Bone	Historic 1957						3a
140	Ursus arctos	Zoological Museum of Moscow University	MMZ S2073	Russia	Vologda province, Velsk district	Bone	Historic 1910						3a
141	Ursus arctos	Zoological Museum of Moscow University	MMZ S1395	Russia	Kamchatka	Bone	Historic 1946						3a
142	Ursus arctos	Zoological Museum of Moscow University	MMZ S34945	Russia	Selemgo, Kirovsk (Murmansk). Male	Bone	Historic 1935						3a
144	Ursus arctos	Zoological Museum of Moscow University	MMZ S3007	Mongolia	Russian-Chinese Border, upper Kosogol lake	Bone	Historic 1903						3a
145	Ursus arctos	Zoological Museum of Moscow University	MMZ S6039	Russia	Okhotsk region, Burgalgana	Bone	Historic 1929						3a
146	Ursus arctos	Zoological Museum of Moscow University	MMZ S1373	Russia	Kamchatka	Bone	Historic 1946						3a
148	Ursus arctos	Zoological Museum of Moscow University	MMZ S14933	Russia	Baikal lake, Barguzin Nature Reserve	Bone	Historic 1925						3a
149	Ursus arctos	Zoological Museum of Moscow University	MMZ S59248	Russia	Enisei River, Verkhniy Imbak River	Bone	Historic 1956						3a
150	Ursus arctos	Zoological Museum of Moscow University	MMZ S66341	Russia	Pechoro-Ilych Naure Reserve	Bone	Historic 1947						3a
151	Ursus arctos	Zoological Museum of Moscow University	MMZ S84887	Russia	Yakutia, Elgiyay settlement.	Bone	Historic 1969						3a
152	Ursus arctos	Zoological Museum of Moscow University	MMZ S34934	Russia	Bolshoy Shantar island, Raduzhnyi cape	Bone	Historic 1926						3a
153	Ursus arctos	Zoological Museum of Moscow University	MMZ S84888	Russia	Yakutia, Elgiyay settlement	Bone	Historic 1969						3a
154	Ursus arctos	Zoological Museum of Moscow University	MMZ S22367	Russia	Caucasian Biosphere Nature Reserve, Dudugule Mt., Kosaya meadow	Bone	Historic 1936						3a
155	Ursus arctos	Zoological Museum of Moscow University	MMZ S34958	Russia	Ussury Region	Bone	Historic 1932						3b
156	Ursus arctos	Zoological Museum of Moscow University	MMZ S34972	Mongolia	Altai Mountains	Bone	Historic 1934						3b
164	Ursus arctos	Zoological Museum of Moscow University	MMZ S34955	Russia	Krasnoyarsk region, Aginsk district	Bone	Historic 1911						3a
165	Ursus arctos	Zoological Museum of Moscow University	MMZ S159009	Russia	Magadan province, upper stream of Anadyr river, Balaganchik river	Bone	Historic 1989						3a
166	Ursus arctos	Zoological Museum of Moscow University	MMZ S14939	Russia	Nth Caucasus Chechnya.	Bone	Historic 1913						3a
167	Ursus arctos	Zoological Museum of Moscow University	MMZ S1396	Russia	Kamchatka	Bone	Historic 1946						3a
168	Ursus arctos	Zoological Museum of Moscow University	MMZ S34928	Russia	Shantarsiy isles.	Bone	Historic 1925						3a
169	Ursus arctos	UAF/Paleo	AK-374-V-8	USA	Prince of Wales Island	L. femur of juvenile	9995±95	AA-10451	11509	178			2a
171	Ursus arctos	Canadian Museum of Nature	CMN 29005	Canada	Dawson area Loc. 17_x000B_Sulphur Creek	L. tibia distal end	9983 ± 37	OxA-38823	11432	105			3b
172	Ursus arctos	Paul Matheus - BLM	IK-98-1065	USA (Alaska)	North Slope - Ikpikpuk River	Humerus	36310±780	?	40899	721			Low DNA
173	Ursus arctos	Canadian Museum of Nature	CMN 38279	Canada	Sixty Mile, Loc. 3	Humerus	36500±1150	Beta-16162	41044	1046			2c
174	Ursus arctos	UAF/Paleo	V-55-526	Canada	Sixty Mile, Loc. 3	Phalange					43453.2	3733.61	3c
176	Ursus arctos	American Museum of Natural History	FAM 95634	USA (Alaska)	Goldstream	R. Humerus	41787±212	?	45182	236			3c
177	Ursus arctos		?	Canada	Prince Edward Island	Bone					8436.93	6999.13	3a
180	Ursus arctos	American Museum of Natural History	FAM 95646 A-439-3812	USA (Alaska)	Cripple Creek	Metatarsal III							Low DNA
182	Ursus arctos	UCLA	CMN 42381, 582 UCLA	Canada	Sixty Mile, Loc. 4	R. ulna	35970± 660	CAMS-51808	40599	658			4
184	Ursus americanus	University of Kansas	KU 88497	USA	Kansas R. Bonner Springs	Cranium							U. americanus
186	Ursus arctos	UCLA	FAM 95665 A-653-4738	USA (Alaska)	Gold Hill	R. Radius	13760±50	CAMS-54128	16628	129			3b
187	Ursus arctos	Canadian Museum of Nature	CMN 28972	Canada	Dawson area Loc. 17_x000B_Sulphur Creek	L. pelvic fragment					10541.8	1885.23	3b
189	Ursus americanus	Canadian Museum of Nature	CMN 42289	Canada	Daw. Loc 21, mouth Brimstone	R. tibia							U. americanus
190	Ursus arctos	University of Kansas	KU 23034	USA	Ice Cave KU-MT-41	Femur	413 ± 22	OxA-38828	491	37			4
192	Ursus arctos	UAF/Paleo	AK-374-V-30A-0	USA	Prince of Wales Island	Tooth					11280.6	1919.05	2a
193	Ursus arctos	Canadian Museum of Nature	CMN 46448	Canada	Sixty Mile, L.3	R. ulna					100040	14488.1	2c
195	Ursus arctos	UKans	KU 42725	USA	Natural Trap Cave, Wyoming	Phalange					5840.32	4795.54	4
198	Ursus arctos	Canadian Museum of Nature	CMN 35965	Canada	Dawson area Loc. 16_x000B_Hunker Creek	Mandible	41000 ± 1050	Beta-16159	44610	992			3c
288	Ursus arctos	American Museum of Natural History	FAM 95597 A-653-4722	USA (Alaska)	Gold Hill	R. ramus					18098.4	2477.53	3b
290	Ursus arctos	American Museum of Natural History	FAM 95641 A-203-8241	USA (Alaska)	Engineer Creek	Fibula	11940±100	OxA-9798	13781	135			3b
293	Ursus arctos	American Museum of Natural History	FAM 95640	USA (Alaska)	Cripple Ck	bone	>53900	OxA-9861			54367.8	4311.62	3c
295	Ursus arctos	American Museum of Natural History	FAM 95666 A-340-2949	USA (Alaska)	Cripple Ck	Ulna	47100±3100	OxA-9260	Out of bounds		51187.5	2381.63	3c
298	Ursus arctos	American Museum of Natural History	FAM 95602 A-576-3445	USA (Alaska)	Cripple Creek sump	R. mandible					95146.1	15633.5	2c
299	Ursus arctos	American Museum of Natural History	FAM 95648 A-340-8835	USA (Alaska)	Engineer Creek	metatarsal V							Low DNA
300	Ursus arctos	American Museum of Natural History	FAM 95637 A-386-4550	USA (Alaska)	Cripple Creek	tibia					56454	8979.9	2c
301	Ursus arctos	American Museum of Natural History	FAM 30770-F	USA (Alaska)	Goldstream	radius					45085.5	2187.76	3c
302	Ursus arctos	American Museum of Natural History	FAM 95605	USA (Alaska)	Lower Gold Stream	r. ramus					35295.4	6268.65	3c
303	Ursus arctos	American Museum of Natural History	FAM 95677	USA (Alaska)	Cripple Creek	ulna					48390.5	7417.73	3c
304	Ursus arctos	American Museum of Natural History	FAM 95631 A-653-5216	USA (Alaska)	Gold Hill	tibia							Low DNA
305	Ursus arctos	American Museum of Natural History	FAM 95603 A-439-3806	USA (Alaska)	Cripple Creek	r. ramus					49763.8	2875.13	3c
306	Ursus arctos	American Museum of Natural History	FAM 95671	USA (Alaska)	Banks near Fox	ulna					54994.9	4570.22	3c
307	Ursus arctos	American Museum of Natural History	FAM 95609	USA (Alaska)	Cripple Ck	bone	50800±1900	OxA-9767	51315	2293			3c
308	Ursus arctos	American Museum of Natural History	FAM 95657	USA (Alaska)	Engineer Creek	ulna	19360±140	OxA-10036	23313	194			2a
309	Ursus arctos	American Museum of Natural History	FAM 30421	USA (Alaska)	Fairbanks area	r. mandible					22326	3532.23	3b
310	Ursus arctos	American Museum of Natural History	FAM 95596 A-255-6946	USA (Alaska)	Goldstream	r. mandible					16986.8	2726.69	3b
311	Ursus arctos	American Museum of Natural History	FAM 95601 A-528-4149	USA (Alaska)	Cripple Ck	r. mandible	36137±783	AA-17509	40742	741			3c
312	Ursus arctos	American Museum of Natural History	FAM 95612 A-199-8654	USA (Alaska)	Ester Creek	tooth	10015±62	AA-17506	11512	141			3b
315	Ursus arctos	American Museum of Natural History	FAM 95600 A-200-4347	USA (Alaska)	Lower Eldorado Creek	r. ramus					43387.8	4123.84	3c
316	Ursus arctos	American Museum of Natural History	FAM 95595 A-200-6671B	USA (Alaska)	Goldstream	r. ramus	12441±75	AA-17508	14571	219			3b
317	Ursus arctos	American Museum of Natural History	FAM 95672 A-386-4544	USA (Alaska)	Cripple Creek	ulna					49589.3	2910.01	3c
318	Ursus arctos	American Museum of Natural History	FAM 95669 A-528-4179	USA (Alaska)	Cripple Creek	ulna	> 45600	OxA-38855			111490	17390.4	2c
320	Ursus arctos	American Museum of Natural History	FAM 95635	USA (Alaska)	Goldstream	tibia							Low DNA
323	Ursus arctos	American Museum of Natural History	FAM 95642 A-425	USA (Alaska)	Ester Ck	femur	14150±90	OxA-9262	17224	148			3b
325	Ursus arctos	American Museum of Natural History	FAM 95670 A-658-1545	USA (Alaska)	Gold Hill	Ulna	15830±100	OxA-9263	18650	107			3b
326	Ursus americanus	Canadian Museum of Nature	CMN 47036	Canada	Caribou Ck, Dawson	R.femur	298 ± 39	OxA-9258					U. americanus
328	Ursus arctos	American Museum of Natural History	FAM 95630	USA (Alaska)	Lower Goldstream	R.humerus	14980± 60	CAMS-51805	18204	101			3b
331	Ursus arctos	American Museum of Natural History	AMNH 30422	USA (Alaska)	Probably Fairbanks Area	l. mandible	19027±132	AA-17507	22909	195			3b
333	Ursus arctos	UAF/Paleo	V-55-583	USA (Alaska)	Lillian Creek	carpal	42900 ± 1700	OxA-38822	46566	1530			3c
335	Ursus arctos	Paul Matheus	no#	USA (Alaska)	Colville River	mandible					82616.1	9943.96	2c
341	Ursus arctos	Cincinnati Museum	CMC VP 3866 9001/93-20	Ohio	Sheriden Cave	Tibia					10746.8	4663.61	4
345	Ursus arctos	University of Alaska	IK-01-112	USA (Alaska)	N.Slope	Humerus	> 52500	OxA-38821			78288.6	10208.4	4
406	Ursus arctos	Royal Alberta Museum	P98.5.374	Canada	Edmonton	Maxilla	27020 ± 190	OxA 12912	31064	122			4
407	Ursus arctos	PIN Moscow	3657-153	Russia	Indigirka area	Vertebrae	30660±180	OxA-14944	34600	187			3a
1673	Ursus arctos	Parks Canada	GD7D16-T10-#259	Canada	Gaadu Din 1, Haida Gwaii	thoracic vertebra	12,085±30		13937	76	13393.2	3128.03	2a
1674	Ursus arctos	Parks Canada	GD9A6-#1128	Canada	Gaadu Din 1, Haida Gwaii	skull fragment, sagital crest	12,230 ± 30		14123	60	14708.5	2847.24	2a
1675	Ursus arctos	Parks Canada	T2A15, 85-90, DBI	Canada	Gaadu Din 1, Haida Gwaii	foot bone	12,205±40		14097	66	14809.7	2895.65	2a
1676	Ursus arctos	Parks Canada	GD786-#71	Canada	Gaadu Din 1, Haida Gwaii	bone	10,715 ± 30		12679	27	14706.8	2833.27	2a
1677	Ursus arctos	Parks Canada	GD9A17-#1264	Canada	Gaadu Din 1, Haida Gwaii	proximal pahlange	11,030±30		12892	61			U. americanus
1678	Ursus arctos	Parks Canada	GD7H1-#780	Canada	Gaadu Din 1, Haida Gwaii	tooth (upper left I2)					14707.6	2880.73	2a
1679	Ursus arctos	Parks Canada	GD7F10	Canada	Gaadu Din 1, Haida Gwaii	tooth (large upper left canine)							Low DNA
1680	Ursus arctos	Parks Canada	GD8B1_#764	Canada	Gaadu Din 1, Haida Gwaii	upper right M1 and jawbone					14719.7	2793.7	2a
1681	Ursus americanus	Parks Canada	GD9B10-#756	Canada	Gaadu Din 1, Haida Gwaii	tooth (right lower M2)							U. americanus
1682	Ursus arctos	Parks Canada	T5A7, 45-50, DBD	Canada	Gaadu Din 1, Haida Gwaii	bone	11,985 ± 50		13836	80	14817.2	2876.11	2a
1683	Ursus arctos	Parks Canada	T5A7, 45-50	Canada	Gaadu Din 1, Haida Gwaii	podial bone (tarsal/carpal)	12019 ± 44	OxA-38824	13868	73			2a
1731	Ursus arctos	BLM, Elok Nevada	TP5-01-1	Nevada	Mineral Hill Cave	Bone	9,960 ±50	SR-5293	11389	115			4
1918	Ursus arctos	Institute of Plant and Animal Ecology	IPAE 705/514	Russia	Urals, Tain Cave	Tibia	14120 ± 60	OxA-37429	17184	120			3a
1920	Ursus arctos	Institute of Plant and Animal Ecology	IPAE 915/870	Russia	Irtysh River	Tibia	27020 ± 260	OxA-37455	31065	159			3a
1927	Ursus arctos	Institute of Plant and Animal Ecology	IPAE 915/869	Russia	Irtysh River	Humerus.	43600±1500	UCIAMS-56989	47131	1335			3a
1941	Ursus arctos	Institute of Archaeology Russian Academy of Sciences		Russia	Altai, Razboinichya Cave	Canine root (upper)	16450±60	UCIAMS-56991	19847	111			3a
1942	Ursus arctos	Institute of Archaeology Russian Academy of Sciences		Russia	Altai, Razboinichya Cave	Tibia	16440±60	UCIAMS-56992	19835	111			3a
1943	Ursus arctos	Institute of Archaeology Russian Academy of Sciences		Russia	Altai, Razboinichya Cave	Tibia	16380±60	UCIAMS-56993	19769	109			3a
1944	Ursus arctos	Institute of Archaeology Russian Academy of Sciences		Russia	Altai, Razboinichya Cave	Ulna	13925±40	UCIAMS-56994	16886	112			3b
1945	Ursus arctos	Institute of Archaeology Russian Academy of Sciences		Russia	Altai, Razboinichya Cave	Ulna	15370±100	UCIAMS-56995	18641	108			3b
1946	Ursus arctos	Institute of Archaeology Russian Academy of Sciences		Russia	Altai, Razboinichya Cave	Ulna	13830±40	UCIAMS-56996	16738	118			3b
4098	Ursus arctos	Field collected	M3M N18	Russia	Mezmaiskaya Cave, Layer 2A, Caucasus Mountains	Long bone fragment	42,900±1600	CURL-10273	46549	1481			3a
5390	Ursus arctos	Museum of Natural History Vienna	VNHM 40604	Russia	Kamchatka	top right incisor	Historic collected 1878-1883						3a
5391	Ursus arctos	Museum of Natural History Vienna	VNHM 40648	Russia	Kamchatka	top right I3	Historic collected 1878-1883						3a
5392	Ursus arctos	Museum of Natural History Vienna	VNHM 40627	Russia	Kamchatka	bottom left 1st molar	Historic collected 1878-1883						3a
5393	Ursus arctos	Museum of Natural History Vienna	VNHM 40601	Russia	Kamchatka	bottom right 1st molar root	Historic collected 1878-1883						3a
5394	Ursus arctos	Museum of Natural History Vienna	VNHM 40626	Russia	Kamchatka	bottom left 1st incisor	Historic collected 1878-1883						3a
5568	Ursus arctos		OK-01719	USA	On Your Knees Cave, Prince of Wales Island	Tooth							Low DNA
5569	Ursus americanus		OK-01725	USA	On Your Knees Cave, Prince of Wales Island	Tooth							U. americanus
5570	Ursus americanus		OK-10826	USA	On Your Knees Cave, Prince of Wales Island	Tooth							U. americanus
5571	Ursus arctos		OK-19677	USA	On Your Knees Cave, Prince of Wales Island	Tooth							Low DNA
5572	Ursus arctos		OK-19730	USA	On Your Knees Cave, Prince of Wales Island	Tooth							Low DNA
5573	Ursus americanus		OK-35482	USA	On Your Knees Cave, Prince of Wales Island	Tooth							U. americanus
5883	Ursus arctos		DARD0371	China	DaAngRong Cave, JiLin Da'an cave	Tooth	> 47000	OxA-38854			102840	18882	4
5889	Ursus arctos		07HGXC	China	XiaoGuShan Cave, HaiCheng Gushan Zhen, LiaoNing	Tooth	46100 ± 2600	OxA-38852	48293	1247			3b

### Sheet: Label
Dataset S1: Information on brown bear bone and tooth samples analyzed. New radiocarbon dates are highlighted in red.
