## Supplementary material for "Lions and brown bears colonized North America in multiple synchronous waves of dispersal across the Bering Land Bridge": Dataset S2

### Sheet: Dataset S2 Panthera
ACAD#	Genetic ID	Museum	Museum/Field Accession	Country	Site	Sample Type	Carbon Date	Reference	Calibrated_median	Calibrated_sigma	Estimated Age	Standard Deviation
179*	Panthera spelaea	American Museum of Natural History	FAM 95646 A-439-3812	USA (Alaska)	Fairbanks	Radius					14756	1763.34
181*	Panthera spelaea	Canadian Museum of Nature	CMN 46739	Canada	Sixty Mile, Loc. 3	R. radius	> 51500	OxA-38851			66680.3	8543.16
287*	Panthera spelaea	American Museum of Natural History	FAM 13754	Canada	Fox Gulch	bone					47670.2	2672.16
322*	Panthera spelaea	Canadian Museum of Nature	CMN 44433	Canada	Dawson - Dominion Loc50	R. femur	48000 ± 3200	OxA-38819	Out of bounds		47317.2	5091.81
332*	Panthera spelaea	UAF/Paleo	AK-326-V-1	USA (Alaska)	Big Delta D-6	bone					15601.4	1864.2
334*	Panthera spelaea	UAF/Paleo	V-54-30	USA (Alaska)	Lost Chicken Creek	R. tibia	33620 ± 530	OxA-38820	37919	704
3083	Pantera, low quality DNA	University of New Mexico	UTEP 41.62	USA	Isleta Cave No.1, New Mexico		20240 ± 110	OxA-37750	24313	157
5178	Panthera atox	University of Kansas	KU 38992	USA	Natural Trap Cave, Wyoming	Phalange					25340.6	1215.34
5180	Pantera, low quality DNA	University of Kansas	KU 44000	USA	Natural Trap Cave, Wyoming	Humerus
5183	Panthera spelaea	American Museum of Natural History	FAm 69016 A-652-4720	USA	Gold Hill, Alaska	Ramus	18,240±90	OxA-10084	22108	133
5186	Panthera spelaea	American Museum of Natural History	A-780-1435	USA	Fairbanks Creek, Alaska	Humerus	11,925±70	OxA-10080	13750	109
5187	Panthera spelaea	American Museum of Natural History	FAm 69094 A-210-6762	USA	Lower Goldstream, Alaska	Humerus	12,540±75	OxA-10081	14815	215
5191	Panthera spelaea	American Museum of Natural History	FAm 30757 A-37-20	USA	Banner Creek, Alaska	Ramus	15,975±65	OxA-13832	19279	115
5193	Panthera spelaea	American Museum of Natural History	FAm 69167, A 147 8862	USA	Ester Creek, Alaska	Tibia	12,090±80	OxA-13451	13942	108
5195	Panthera spelaea	American Museum of Natural History	FAm 69139 A-688-3213	USA	Fairbanks Creek, Alaska	Ulna	16,005±65	OxA-13834	19320	111
5199	Panthera spelaea	American Museum of Natural History	FAm 69138, A 603 2661	USA	Fairbanks Creek, Alaska	Ulna	17,890±100	OxA-13452	21675	147
5216	Panthera spelaea	St. Petersburg Institute of Zoology	29421 (2)	Russia	Lena River	Humerus	12,450±60	OxA-12901	14587	203
5252	Panthera spelaea	Krakow Institute of Zoology	6857	Poland	Wierchowska Gorna	Tibia	38,650±600	OxA-10087	42677	445
5269	Panthera spelaea	Russian Academy of Sciences	153-003	Russia	Arga-Yurekh River	Ulna	12,525±50	OxA-13833	14809	183
5271	Panthera spelaea	Palaeontological Institute Moscow	3020-073	Russia	Beryozovka River	Ulna	27,950±140	OxA-13831	31659	226
5272	Panthera spelaea	Palaeontological Institute Moscow	3020-350	Russia	Upstreams	Radius	13,770±55	OxA-13835	16646	133
5273	Panthera spelaea	Palaeontological Institute Moscow	3752-024A	Russia	Duvannyy Yar	Femur	>61,500	OxA-13829			69638.1	5524.99
5274	Panthera spelaea	Palaeontological Institute Moscow	3915-121	Russia	Khaptashinskiy Yar	Femur	>50,600	OxA-13023			82240.1	7270.46
5275	Panthera spelaea	Palaeontological Institute Moscow	3916-162	Russia	Krestovka River, Loc. 6	Radius	54,100±1800	OxA-13830	54556	2128
5276	Panthera spelaea	Moscow State University	772-095/1341	Russia	Duvannyy Yar, Loc. 1341	Calcaneus	46,200±1500	OxA-13024	48860	901
5278	Panthera spelaea	IPF	DYa2002	Russia	Duvannyy Yar	Mandibula	>53,200	OxA-13022			66209	4639.49
5279	Panthera spelaea	Moscow State University	xDYa-84	Russia	Duvannyy Yar	Radius	28,720±160	OxA-12981	32859	295
5283	Panthera spelaea	Natural History Museum Stuttgart	9995.2 SIB01	Germany	Sibyllenhoehle	Calcaneus	>48,100	OxA-15354			65686.3	5876.31
5295	Panthera spelaea	Russian Academy of Sciences	BL-0418-L	Russia	Bolshoi Liakhovsky Island	Tibia	>62100	OxA-13837			80908.1	7336.55
5310	Panthera atox	Royal Alberta Museum	P94.1.672	Canada	Consolidated pit 48 Edmonton	Right Metatarsal IV	> 50400	OxA-37876			64652.5	8279.09
5311	Panthera atox	Royal Alberta Museum	P89.13.110	Canada	Consolidated pit 48 Edmonton	Left Humerus	29100 ± 310	OxA-37877	33278	370
5312	Panthera atox	Royal Alberta Museum	P98.5.404	Canada	Consolidated pit 48 Edmonton	Right Mandible	28,940 ± 240	OxA-13453	33134	330
5313	Panthera atox	Royal Alberta Museum	P89.13.546	Canada	Consolidated pit 48 Edmonton	Left metatarsal II	11,355 ± 55	OxA-12900	13198	57
5325	Low quality DNA	Idaho Museum of Natural History	IMNH 71005/25870	USA	American Falls, Idaho	Ulna	>50,300	OxA-37879
5326	Low quality DNA	Idaho Museum of Natural History	IMNH 47002/2544	USA	American Falls, Idaho	Right Ulna	>49,700	OxA-37880
5327	Equus caballus	Idaho Museum of Natural History	IMNH 50001/17237	USA	American Falls, Idaho	Right Humerus	>49,000	OxA-37893
5333	Low quality DNA	University of Kansas	127201	USA	Kaw River, Kansas	Humerus	11930 ± 50	OxA-37751
5343	Panthera spelaea	University of Vienna	GS-27	Austria	Gamssulzen	Tibia	49,900±1500	OxA-13110	50204	1677
5353	Panthera spelaea	University of Alaska	IK-01-409	USA	North Slope, Alaska		12,630±60	OxA-13473	15009	139
5355	Panthera atox	University of Kansas	KU 38992	USA	Natural Trap Cave, Wyoming	Phalange					25412.4	1276.94
5356	Pantera, low quality DNA	University of Kansas	KU 44000	USA	Natural Trap Cave, Wyoming	Humerus	21030 ± 120	OxA-37896	25385	152
5357	Panthera atox	University of Kansas	KU 44409	USA	Natural Trap Cave, Wyoming	Humerus	24,080 ± 170	OxA-10078	28124	196
5363	Panthera spelaea	University of Bergen	J.S.951	Russia	Pymva Shor, Ural Mountains, Russia	Bone	12,995±90	Ua-14006			17253.6	2625.92
16196	Pantera, low quality DNA	Natural Trap Cave Collection	NTC14-03	USA	Natural Trap Cave, Wyoming	Premolar Tooth
16207	Panthera atox	Natural Trap Cave Collection	NTC14-12	USA	Natural Trap Cave, Wyoming	Phalinx	20020 ± 110	OxA-37895	24084	147
16214	Panthera atox	Natural Trap Cave Collection	NTC14-19	USA	Natural Trap Cave, Wyoming	Humerus	19840 ± 60	?	23883	113
18153	Panthera atox	Natural Trap Cave Collection	?	USA	Natural Trap Cave, Wyoming	Metapodial	21080 ± 120	OxA-37347	25431	146
* These specimens were orignally identified as Ursus arctos

### Sheet: Label
Dataset S2: Information on lion bone and tooth samples analyzed. New radiocarbon dates are highlighted in red.
